## Supplementary material for "Food perception alone stimulates oviposition through serotonin signaling in *Drosophila*": Table S1. Statistical analyses for Figure 1

### Sheet: Table S1 (Figure 1)
Table S1. Statistical analyses for Figure 1.
Panel	Response variable	Explanatory factors	Model / test	Term or comparison	Statistic	df	p	Significance	Replicates
1A	none - assay schematic		Not statistically tested; no data are plotted
1B	Eggs laid per female (daily increment, 0 h baseline subtracted)	Odor [no odor, yeast odor] x Day [1, 2, 3]	GEE, unstructured within-vial correlation, robust SEs (Wald chi2); experiment included as a blocking factor	Odor	chi2 = 10.20	1	0.001	**	125 vials (375 readings); 62-63 vials per group; 4 experimental blocks
				Time	chi2 = 170.15	2	<0.0001	***
				Odor x Time	chi2 = 3.51	2	0.173	ns
			Holm-adjusted cell-mean contrasts (k = 3)	No Odor vs Yeast Odor (Day 1)	diff = +1.95 (SE 0.61)	124	0.004	**
				No Odor vs Yeast Odor (Day 2)	diff = +0.59 (SE 0.46)	124	0.393	ns
				No Odor vs Yeast Odor (Day 3)	diff = +0.40 (SE 0.36)	124	0.393	ns
1C	Eggs laid per female (window increment)	Condition [no odor, yeast odor, yeast odor + charcoal] x Interval [0-6 h, 6-24 h]	GEE, unstructured within-vial correlation, robust SEs (Wald chi2); experiment included as a blocking factor	Odor	chi2 = 4.42	2	0.110	ns	33 vials (66 readings); 10-12 vials per group; 2 experimental blocks
				Time	chi2 = 11.19	1	0.0008	***
				Odor x Time	chi2 = 10.23	2	0.006	**
			Holm-adjusted cell-mean contrasts (k = 4)	No Odor vs Yeast Odor (6 h)	diff = +4.24 (SE 1.14)	32	0.0008	***
				No Odor vs Yeast Odor + Charcoal (6 h)	diff = +0.30 (SE 0.81)	32	p > 0.50	ns
				No Odor vs Yeast Odor (24 h)	diff = -1.14 (SE 1.31)	32	p > 0.50	ns
				No Odor vs Yeast Odor + Charcoal (24 h)	diff = +1.69 (SE 1.49)	32	p > 0.50	ns
1D	Eggs laid per female	Condition [no odor, yeast odor, dead yeast]	Type II ANOVA, linear model; experiment included as a blocking factor	Odor	F = 7.04	2, 113	0.001	**	119 vials; 38-42 vials per group; 4 experimental blocks
				Experiment (blocking factor, not printed on the figure)	F = 79.52	3, 113	<0.0001	***
			Tukey HSD, whole-panel family (k = 3)	No Odor vs Yeast Odor	diff = +2.45 (SE 0.51)	113	0.003	**
				No Odor vs Dead Yeast	diff = +0.17 (SE 0.50)	113	p > 0.50	ns
1E	Eggs laid per female	Genotype [wCS, ORCO-/-] x Odor [no odor, yeast odor]	Type II two-way ANOVA, linear model; experiment not used as a blocking factor, because its own term was not significant (F = 2.09, p = 0.129)	Genotype	F = 142.16	1, 104	<0.0001	***	108 vials; 24-31 vials per group; 3 experimental blocks
				Odor	F = 4.46	1, 104	0.037	*
				Genotype x Odor	F = 3.26	1, 104	0.074	ns
			Tukey HSD, whole-panel family (k = 4)	No Odor vs Yeast Odor (wCS)	diff = +3.82 (SE 0.98)	104	0.033	*
				No Odor vs Yeast Odor (ORCO -/-)	diff = +0.28 (SE 0.99)	104	p > 0.50	ns
1F	Eggs laid per female	Condition [no odor, yeast odor, apple cider vinegar]	Type II ANOVA, linear model; experiment included as a blocking factor	Odor	F = 7.96	2, 67	0.0008	***	71 vials; 23-24 vials per group; 2 experimental blocks
				Experiment (blocking factor, not printed on the figure)	F = 31.57	1, 67	<0.0001	***
			Tukey HSD, whole-panel family (k = 3)	No Odor vs Yeast Odor	diff = +2.79 (SE 0.60)	67	0.005	**
				No Odor vs Apple Cider Vinegar	diff = -0.29 (SE 0.61)	67	p > 0.50	ns
1G	Eggs laid per female (cage mean)	Odor [no odor, yeast odor] x Time [0-2, 4, 6 h]	Type II two-way ANOVA, linear model; experiment not used as a blocking factor, because each experiment ran a single timepoint and the two cannot be told apart	Odor	F = 41.78	1, 22	<0.0001	***	28 cages; 4-6 cages per group; 3 experimental blocks
				Time	F = 24.13	2, 22	<0.0001	***
				Odor x Time	F = 18.96	2, 22	<0.0001	***
			Tukey HSD, whole-panel family (k = 6)	No Odor vs Yeast Odor (0-2 h)	diff = +0.00 (SE 0.32)	22	p > 0.50	ns
				No Odor vs Yeast Odor (4 h)	diff = +2.31 (SE 0.39)	22	0.004	**
				No Odor vs Yeast Odor (6 h)	diff = +4.30 (SE 0.39)	22	0.001	***
1H	Late-stage (S13-S14) oocytes per female	Odor [no odor, yeast odor] x Time [0-2, 4, 6 h]	Linear mixed model, random intercept per cage (likelihood-ratio chi2); experiment not used as a blocking factor, because each experiment ran a single timepoint and the two cannot be told apart	Odor	chi2 = 2.48	1	0.115	ns	275 dissected females in 28 cages; 38-60 females per group; 3 experimental blocks
				Time	chi2 = 9.66	2	0.008	**
				Odor x Time	chi2 = 3.97	2	0.137	ns
			Tukey HSD, whole-panel family (k = 6)	No Odor vs Yeast Odor (0-2 h)	diff = -0.81 (SE 0.85)	266	p > 0.50	ns
				No Odor vs Yeast Odor (4 h)	diff = +0.13 (SE 1.04)	266	p > 0.50	ns
				No Odor vs Yeast Odor (6 h)	diff = -4.68 (SE 1.05)	266	0.023	*
1I	Total reproductive output per female (late-stage oocytes retained + eggs laid)		Not statistically tested; no comparison drawn. The stacked bars are cage means of the two components tested in 1G and 1H.						28 cages; 4-6 cages per group; 3 experimental blocks
* p < 0.05, ** p < 0.01, *** p <= 0.001. Non-significant comparisons give their exact p value, or p > 0.50 where larger.
Differences are the second group minus the first, so a positive value means the second group laid or retained more.
Where experiment is a blocking factor it is part of the fit but is not printed on the figure. Panels 1B and 1C block on experiment but its term is not available.
At 0-2 h no cage had laid, so the panel 1G odor difference is exactly zero by construction rather than estimated.
