## Supplementary material for "Food perception alone stimulates oviposition through serotonin signaling in *Drosophila*": Table S2. Statistical analyses for Figure 2

### Sheet: Table S2 (Figure 2)
Table S2. Statistical analyses for Figure 2.
Panel	Response variable	Explanatory factors	Model / test	Term or comparison	Statistic	df	p	Significance	Replicates
2A	Eggs laid per female (cage mean)	Genotype [wCS, 5-HT2A, 5-HT2B] x Odor [no odor, yeast odor] x Time [1, 4, 6 h]	Type II ANOVA, linear model; experiment not used as a blocking factor	Genotype	F = 23.06	2, 164	<0.0001	***	182 cages; 7-14 cages per group; 5 experimental blocks
				Odor	F = 20.51	1, 164	<0.0001	***
				Time	F = 17.51	2, 164	<0.0001	***
				Genotype x Odor	F = 5.34	2, 164	0.006	**
				Genotype x Time	F = 5.86	4, 164	0.0002	***
				Odor x Time	F = 4.91	2, 164	0.009	**
				Genotype x Odor x Time	F = 1.17	4, 164	0.327	ns
			Tukey HSD, whole-panel family (k = 18)	No Odor vs Yeast Odor (wCS, 1 h)	diff = +0.00 (SE 0.77)	164	p > 0.50	ns
				No Odor vs Yeast Odor (wCS, 4 h)	diff = +2.34 (SE 0.63)	164	0.435	ns
				No Odor vs Yeast Odor (wCS, 6 h)	diff = +4.06 (SE 0.55)	164	0.001	***
				No Odor vs Yeast Odor (5-HT2A, 1 h)	diff = +0.00 (SE 0.77)	164	p > 0.50	ns
				No Odor vs Yeast Odor (5-HT2A, 4 h)	diff = +0.06 (SE 0.61)	164	p > 0.50	ns
				No Odor vs Yeast Odor (5-HT2A, 6 h)	diff = +0.20 (SE 0.59)	164	p > 0.50	ns
				No Odor vs Yeast Odor (5-HT2B, 1 h)	diff = +0.00 (SE 0.77)	164	p > 0.50	ns
				No Odor vs Yeast Odor (5-HT2B, 4 h)	diff = +0.72 (SE 0.61)	164	p > 0.50	ns
				No Odor vs Yeast Odor (5-HT2B, 6 h)	diff = +2.79 (SE 0.59)	164	0.083	ns
2B	Depleted (< 10 late-stage oocytes, in a cage that laid) vs not, per female	Genotype [wCS, 5-HT2A, 5-HT2B] x Odor [no odor, yeast odor] x Time [4, 6 h]	Binomial GLM (logit), likelihood-ratio chi2; experiment included as a blocking factor	Genotype	chi2 = 86.71	2	<0.0001	***	1,297 females analysed of 1,698 scored (1 h excluded: no cage had laid by 1 h); 5 experimental blocks
				Odor	chi2 = 28.02	1	<0.0001	***
				Time	chi2 = 12.95	1	0.0003	***
				Genotype x Odor	chi2 = 7.92	2	0.019	*
				Genotype x Time	chi2 = 3.71	2	0.156	ns
				Odor x Time	chi2 = 0.07	1	0.797	ns
				Genotype x Odor x Time	chi2 = 8.32	2	0.016	*
				Experiment (blocking factor, not printed on the figure)	chi2 = 12.56	4	0.014	*
			Holm-adjusted cell-mean contrasts (k = 6)	No Odor vs Yeast Odor (wCS, 4 h)	OR = 4.50		0.006	**
				No Odor vs Yeast Odor (wCS, 6 h)	OR = 2.28		0.014	*
				No Odor vs Yeast Odor (5-HT2A, 4 h)	OR = 0.13		0.124	ns
				No Odor vs Yeast Odor (5-HT2A, 6 h)	OR = 1.92		0.258	ns
				No Odor vs Yeast Odor (5-HT2B, 4 h)	OR = 3.27		0.083	ns
				No Odor vs Yeast Odor (5-HT2B, 6 h)	OR = 4.62		0.014	*
2C	Late-stage (S13-S14) oocytes per female	Genotype [wCS, 5-HT2A, 5-HT2B] x Odor [no odor, yeast odor] x Time [1, 4, 6 h]	Type II ANOVA, linear model; experiment included as a blocking factor	Genotype	F = 40.41	2, 1676	<0.0001	***	1,698 dissected females in 181 cages; 62-133 females per group; 5 experimental blocks
				Odor	F = 2.70	1, 1676	0.101	ns
				Time	F = 1.86	2, 1676	0.155	ns
				Genotype x Odor	F = 12.21	2, 1676	<0.0001	***
				Genotype x Time	F = 5.04	4, 1676	0.0005	***
				Odor x Time	F = 1.76	2, 1676	0.173	ns
				Genotype x Odor x Time	F = 1.46	4, 1676	0.213	ns
				Experiment (blocking factor, not printed on the figure)	F = 31.65	4, 1676	<0.0001	***
			Holm-adjusted model contrasts (k = 9)	No Odor vs Yeast Odor (wCS, 1 h)	diff = +0.42 (SE 1.53)		p > 0.50	ns
				No Odor vs Yeast Odor (wCS, 4 h)	diff = -2.28 (SE 1.30)		0.397	ns
				No Odor vs Yeast Odor (wCS, 6 h)	diff = -1.94 (SE 1.12)		0.397	ns
				No Odor vs Yeast Odor (5-HT2A, 1 h)	diff = +1.19 (SE 1.55)		p > 0.50	ns
				No Odor vs Yeast Odor (5-HT2A, 4 h)	diff = +2.57 (SE 1.26)		0.250	ns
				No Odor vs Yeast Odor (5-HT2A, 6 h)	diff = +2.65 (SE 1.21)		0.201	ns
				No Odor vs Yeast Odor (5-HT2B, 1 h)	diff = +0.46 (SE 1.57)		p > 0.50	ns
				No Odor vs Yeast Odor (5-HT2B, 4 h)	diff = -4.65 (SE 1.26)		0.002	**
				No Odor vs Yeast Odor (5-HT2B, 6 h)	diff = -3.15 (SE 1.19)		0.065	ns
* p < 0.05, ** p < 0.01, *** p <= 0.001. Non-significant comparisons give their exact p value, or p > 0.50 where larger.
Differences and odds ratios are the second group relative to the first, so a positive value means the second group laid or retained more.
Binomial GLM contrasts are Wald tests on the fitted cell means and carry no residual df.
At 1 h no cage had laid: the three panel 2A odor differences are exactly zero by construction, and the 1 h cells are excluded from panel 2B because with no events in those six cells the logistic fit separates.
