## Supplementary material for "Food perception alone stimulates oviposition through serotonin signaling in *Drosophila*": Table S3. GO term enrichment summary, related to Figure 4

### Sheet: GO_Summary
	ID	Description	GeneRatio	BgRatio	RichFactor	FoldEnrichment	zScore	pvalue	p.adjust	qvalue	geneID	Count
Young flies / Head / Up-regulated / BP
GO:0050830	GO:0050830	defense response to Gram-positive bacterium	14/242	50/12678	0.28	14.6688	13.509	2.98e-13	3.92e-10	3.92e-10	37184/43256/42122/43596/33764/36636/36635/43597/37101/246456/36484/317900/38858/36637	14
GO:0009617	GO:0009617	response to bacterium	27/242	319/12678	0.0846395	4.43413	8.66555	7.95e-11	5.22e-08	5.22e-08	37184/37183/42474/31460/34044/50126/44121/43256/42122/26067081/43596/35936/33764/36636/36635/3771992/117460/43597/117462/37101/32339/246456/36484/317900/53543/38858/36637	27
GO:0006955	GO:0006955	immune response	31/242	493/12678	0.0628803	3.2942	7.24799	4.77e-09	2.09e-06	2.09e-06	38723/37184/37183/34044/50126/36235/43256/26067081/43596/35936/34814/36636/36635/3771992/43597/39870/34838/34193/43274/246456/36484/317900/43432/36993/39395/34019/50286/53543/39959/38858/36637	31
GO:0006959	GO:0006959	humoral immune response	16/242	143/12678	0.111888	5.86164	8.15576	1.34e-08	4.4e-06	4.4e-06	37184/37183/50126/43256/26067081/43596/35936/36636/36635/43597/34193/36484/317900/50286/53543/36637	16
GO:0042742	GO:0042742	defense response to bacterium	21/242	282/12678	0.0744681	3.90127	6.87301	1.04e-07	2.73e-05	2.73e-05	37184/37183/31460/34044/43256/42122/26067081/43596/35936/33764/36636/36635/3771992/43597/37101/246456/36484/317900/53543/38858/36637	21
GO:0002213	GO:0002213	defense response to insect	5/242	9/12678	0.555556	29.1047	11.7653	2.88e-07	6.3e-05	6.3e-05	43596/36636/36635/43597/36637	5
GO:0098542	GO:0098542	defense response to other organism	25/242	423/12678	0.0591017	3.09624	6.11689	5.31e-07	9.95e-05	9.95e-05	38723/37183/34044/50126/43256/26067081/43596/35936/36636/36635/3771992/43597/39870/34838/34193/43274/246456/36484/43432/36993/39395/53543/39959/38858/36637	25
GO:0140546	GO:0140546	defense response to symbiont	24/242	417/12678	0.057554	3.01516	5.83701	1.45e-06	0.000238529	0.000238529	38723/37183/34044/50126/43256/26067081/43596/35936/36636/36635/3771992/43597/39870/34193/43274/246456/36484/43432/36993/39395/53543/39959/38858/36637	24
GO:0019731	GO:0019731	antibacterial humoral response	9/242	65/12678	0.138462	7.25378	7.05125	3.65e-06	0.000470576	0.000470576	37183/43256/43596/36636/36635/43597/36484/53543/36637	9
GO:0006575	GO:0006575	modified amino acid metabolic process	10/242	83/12678	0.120482	6.31186	6.7727	3.82e-06	0.000470576	0.000470576	41279/32212/48335/42421/41561/37026/37128/48336/36481/37699	10
GO:0019730	GO:0019730	antimicrobial humoral response	12/242	123/12678	0.097561	5.11107	6.39108	3.94e-06	0.000470576	0.000470576	37183/50126/43256/26067081/43596/35936/36636/36635/43597/36484/53543/36637	12
GO:0050829	GO:0050829	defense response to Gram-negative bacterium	11/242	126/12678	0.0873016	4.57359	5.62354	2.88e-05	0.00301185	0.00301185	37183/31460/34044/43256/43596/36636/36635/3771992/43597/317900/38858	11
GO:0042398	GO:0042398	modified amino acid biosynthetic process	5/242	20/12678	0.25	13.0971	7.55248	2.98e-05	0.00301185	0.00301185	32212/42421/41561/36481/37699	5
GO:0006064	GO:0006064	glucuronate catabolic process	3/242	5/12678	0.6	31.4331	9.49438	6.68e-05	0.00487103	0.00487103	32592/32880/40836	3
GO:0019585	GO:0019585	glucuronate metabolic process	3/242	5/12678	0.6	31.4331	9.49438	6.68e-05	0.00487103	0.00487103	32592/32880/40836	3
GO:0019640	GO:0019640	D-glucuronate catabolic process to D-xylulose 5-phosphate	3/242	5/12678	0.6	31.4331	9.49438	6.68e-05	0.00487103	0.00487103	32592/32880/40836	3
GO:0042840	GO:0042840	D-glucuronate catabolic process	3/242	5/12678	0.6	31.4331	9.49438	6.68e-05	0.00487103	0.00487103	32592/32880/40836	3
GO:0051167	GO:0051167	D-xylulose 5-phosphate metabolic process	3/242	5/12678	0.6	31.4331	9.49438	6.68e-05	0.00487103	0.00487103	32592/32880/40836	3
GO:0097009	GO:0097009	energy homeostasis	3/242	9/12678	0.333333	17.4628	6.89175	0.000529961	0.0366231	0.0366231	45326/32199/33274	3
GO:1901605	GO:1901605	alpha-amino acid metabolic process	8/242	101/12678	0.0792079	4.14958	4.43302	0.000688963	0.0452304	0.0452304	42106/38746/41605/41117/41561/37026/38871/39333	8
GO:0034605	GO:0034605	cellular response to heat	5/242	38/12678	0.131579	6.89321	5.07512	0.000729642	0.04562	0.04562	42474/44121/33764/117460/117462	5
Young flies / Head / Up-regulated / CC
GO:0005616	GO:0005616	larval serum protein complex	3/243	4/12976	0.75	40.0494	10.7903	2.56e-05	0.00516964	0.00516964	45326/32199/33274	3
Young flies / Head / Up-regulated / MF
GO:0004497	GO:0004497	monooxygenase activity	16/233	111/12546	0.144144	7.76151	9.84269	2.04e-10	9.86e-08	4.8e-08	41586/39391/38311/33127/41272/38746/49847/33749/33439/37941/36663/42294/38871/45556/41759/37594	16
GO:0005506	GO:0005506	iron ion binding	18/233	157/12546	0.11465	6.17337	8.97298	6.93e-10	1.67e-07	8.15e-08	41586/39391/38311/33127/41272/38746/49847/41605/33749/33439/37941/42421/36663/42294/38871/45556/41759/37594	18
GO:0016705	GO:0016705	oxidoreductase activity, acting on paired donors, with incorporation or reduction of molecular oxygen	17/233	177/12546	0.0960452	5.1716	7.68871	3.11e-08	5.01e-06	2.44e-06	41586/38311/33127/41272/38746/49847/33749/33439/37941/42421/36663/42294/38871/36481/45556/41759/37594	17
GO:0020037	GO:0020037	heme binding	14/233	131/12546	0.10687	5.75448	7.52483	1.4e-07	1.49e-05	7.27e-06	41586/38311/33127/41272/49847/33749/33439/37941/36663/42294/45556/41759/37594/43827	14
GO:0046906	GO:0046906	tetrapyrrole binding	14/233	132/12546	0.106061	5.71089	7.48454	1.55e-07	1.49e-05	7.27e-06	41586/38311/33127/41272/49847/33749/33439/37941/36663/42294/45556/41759/37594/43827	14
GO:0045735	GO:0045735	nutrient reservoir activity	3/233	6/12546	0.5	26.9227	8.73654	0.000121352	0.00976884	0.00475696	45326/32199/33274	3
GO:0004553	GO:0004553	hydrolase activity, hydrolyzing O-glycosyl compounds	8/233	83/12546	0.0963855	5.18993	5.26824	0.000149308	0.0103022	0.00501669	31460/36829/41687/34607/34437/43072/39872/32726	8
GO:0016798	GO:0016798	hydrolase activity, acting on glycosyl bonds	8/233	98/12546	0.0816327	4.39555	4.642	0.000469494	0.0283457	0.013803	31460/36829/41687/34607/34437/43072/39872/32726	8
GO:0004866	GO:0004866	endopeptidase inhibitor activity	7/233	85/12546	0.0823529	4.43433	4.37026	0.00100535	0.0491554	0.0239363	33590/3772691/34044/5740130/33591/33589/35896	7
GO:0016714	GO:0016714	oxidoreductase activity, acting on paired donors, with incorporation or reduction of molecular oxygen, reduced pteridine as one donor, and incorporation of one atom of oxygen	2/233	3/12546	0.666667	35.897	8.31533	0.00101771	0.0491554	0.0239363	38746/38871	2
Young flies / Head / Down-regulated / BP
GO:0007601	GO:0007601	visual perception	7/181	21/12678	0.333333	23.3481	12.3347	1.06e-08	1.27e-05	8.97e-06	35334/42398/34615/41889/39887/34604/36003	7
GO:0050953	GO:0050953	sensory perception of light stimulus	7/181	25/12678	0.28	19.6124	11.2104	4.16e-08	2.49e-05	1.77e-05	35334/42398/34615/41889/39887/34604/36003	7
GO:0007600	GO:0007600	sensory perception	20/181	395/12678	0.0506329	3.54654	6.18788	9.09e-07	0.000362796	0.000256862	37271/40526/2768717/35334/170878/42398/33038/40157/34615/41889/41642/39411/35980/39887/37724/36329/37266/34604/36003/43341	20
GO:0042335	GO:0042335	cuticle development	15/181	249/12678	0.060241	4.21953	6.17474	2.78e-06	0.000792702	0.000561239	38241/38239/44835/39816/34812/36525/36353/34811/33985/38708/34809/40535/38940/30980/36352	15
GO:0009583	GO:0009583	detection of light stimulus	8/181	64/12678	0.125	8.75552	7.48548	3.31e-06	0.000792702	0.000561239	35334/42398/34615/41889/40471/39887/36329/36003	8
GO:0040003	GO:0040003	chitin-based cuticle development	13/181	205/12678	0.0634146	4.44183	5.97895	7.54e-06	0.00150547	0.00106588	38241/38239/39816/34812/36525/36353/34811/33985/38708/34809/40535/38940/36352	13
GO:0009416	GO:0009416	response to light stimulus	11/181	159/12678	0.0691824	4.84583	5.87284	1.72e-05	0.00293654	0.00207909	35334/42398/34615/41889/33635/40471/39887/31791/36329/36003/33238	11
GO:0007602	GO:0007602	phototransduction	7/181	59/12678	0.118644	8.31033	6.77322	1.96e-05	0.00293999	0.00208153	42398/34615/41889/40471/39887/36329/36003	7
GO:0009581	GO:0009581	detection of external stimulus	8/181	88/12678	0.0909091	6.36765	6.08076	3.59e-05	0.00430179	0.0030457	35334/42398/34615/41889/40471/39887/36329/36003	8
GO:0009582	GO:0009582	detection of abiotic stimulus	8/181	88/12678	0.0909091	6.36765	6.08076	3.59e-05	0.00430179	0.0030457	35334/42398/34615/41889/40471/39887/36329/36003	8
GO:0071482	GO:0071482	cellular response to light stimulus	6/181	48/12678	0.125	8.75552	6.4785	5.81e-05	0.00633181	0.00448297	42398/34615/41889/39887/31791/36329	6
GO:0007608	GO:0007608	sensory perception of smell	9/181	130/12678	0.0692308	4.84921	5.30886	0.000101006	0.0100838	0.00713938	37271/170878/33038/40157/39411/35980/36329/37266/43341	9
GO:0009314	GO:0009314	response to radiation	11/181	196/12678	0.0561224	3.93105	4.97684	0.000116294	0.0107169	0.00758766	35334/42398/34615/41889/33635/40471/39887/31791/36329/36003/33238	11
GO:0016037	GO:0016037	light absorption	2/181	2/12678	1	70.0442	11.7516	0.000202714	0.0173465	0.0122815	42398/34615	2
GO:0051606	GO:0051606	detection of stimulus	12/181	263/12678	0.0456274	3.19593	4.3308	0.000394381	0.0306733	0.0217169	2768717/35334/42398/40157/34615/41889/40471/35980/39887/36329/36003/43341	12
GO:0071478	GO:0071478	cellular response to radiation	6/181	68/12678	0.0882353	6.18037	5.15469	0.000409661	0.0306733	0.0217169	42398/34615/41889/39887/31791/36329	6
GO:0007605	GO:0007605	sensory perception of sound	6/181	71/12678	0.084507	5.91923	5.00224	0.000517463	0.0364659	0.0258181	40526/34615/41889/37724/36329/36003	6
Young flies / Head / Down-regulated / CC
GO:0062129	GO:0062129	chitin-based extracellular matrix	13/190	156/12976	0.0833333	5.69123	7.18568	4.72e-07	8.59e-05	4.07e-05	38241/38239/39816/34812/36525/36353/34811/33985/38708/34809/40535/38940/36352	13
GO:0140047	GO:0140047	specialized extracellular matrix	13/190	164/12976	0.0792683	5.41361	6.93378	8.38e-07	8.59e-05	4.07e-05	38241/38239/39816/34812/36525/36353/34811/33985/38708/34809/40535/38940/36352	13
GO:0031012	GO:0031012	extracellular matrix	16/190	259/12976	0.0617761	4.21898	6.3788	1.3e-06	8.86e-05	4.2e-05	38241/38239/39816/34812/36525/36353/43196/34811/33985/38708/34809/40535/246514/38940/34604/36352	16
GO:0030312	GO:0030312	external encapsulating structure	17/190	323/12976	0.0526316	3.59446	5.75592	5.32e-06	0.000272586	0.0001292	38241/38239/39816/34812/36525/36353/43196/34811/33985/38708/34809/40535/246514/37537/38940/34604/36352	17
GO:0016028	GO:0016028	rhabdomere	5/190	43/12976	0.116279	7.94125	5.55757	0.000391329	0.0160445	0.00760476	34615/41889/31791/36329/36003	5
Young flies / Head / Down-regulated / MF
GO:0042302	GO:0042302	structural constituent of cuticle	16/200	155/12546	0.103226	6.47535	8.72996	3.25e-09	1.32e-06	4.38e-07	38241/38239/44835/39816/38544/34812/36525/36353/35841/34811/33985/38708/34809/40535/38940/36352	16
GO:0005214	GO:0005214	structural constituent of chitin-based cuticle	15/200	154/12546	0.0974026	6.11006	8.12088	2.27e-08	4.6e-06	1.53e-06	38241/38239/44835/39816/38544/34812/36525/36353/34811/33985/38708/34809/40535/38940/36352	15
GO:0008020	GO:0008020	G protein-coupled photoreceptor activity	4/200	7/12546	0.571429	35.8457	11.7369	2.11e-06	0.000285246	9.48e-05	42398/34615/41889/39887	4
GO:0009881	GO:0009881	photoreceptor activity	4/200	12/12546	0.333333	20.91	8.78222	2.81e-05	0.0028416	0.00094398	42398/34615/41889/39887	4
GO:0020037	GO:0020037	heme binding	10/200	131/12546	0.0763359	4.78855	5.54782	4.58e-05	0.00329899	0.00109593	41019/32444/34036/35835/35067/34291/33754/31193/36666/36664	10
GO:0046906	GO:0046906	tetrapyrrole binding	10/200	132/12546	0.0757576	4.75227	5.51585	4.89e-05	0.00329899	0.00109593	41019/32444/34036/35835/35067/34291/33754/31193/36666/36664	10
GO:0008010	GO:0008010	structural constituent of chitin-based larval cuticle	10/200	135/12546	0.0740741	4.64667	5.42184	5.92e-05	0.00342412	0.00113749	38241/38239/39816/36525/36353/33985/38708/40535/38940/36352	10
GO:0004497	GO:0004497	monooxygenase activity	9/200	111/12546	0.0810811	5.08622	5.5036	6.9e-05	0.00349524	0.00116112	41019/32444/34036/35835/34291/33754/31193/36666/36664	9
GO:0004930	GO:0004930	G protein-coupled receptor activity	8/200	113/12546	0.0707965	4.44106	4.67661	0.000444086	0.0199839	0.00663865	42398/5740629/39127/34615/41889/40195/39887/40575	8
GO:0005275	GO:0005275	amine transmembrane transporter activity	2/200	3/12546	0.666667	41.82	8.99954	0.000750644	0.0276374	0.00918114	39836/37724	2
GO:0043176	GO:0043176	amine binding	2/200	3/12546	0.666667	41.82	8.99954	0.000750644	0.0276374	0.00918114	39411/40575	2
GO:0005506	GO:0005506	iron ion binding	9/200	157/12546	0.0573248	3.59599	4.16602	0.000922172	0.0311233	0.0103392	41019/32444/34036/35835/34291/33754/31193/36666/36664	9
GO:0005212	GO:0005212	structural constituent of eye lens	2/200	4/12546	0.5	31.365	7.73049	0.00148551	0.0462794	0.015374	39816/34604	2
Young flies / Ovary / Up-regulated / BP
Young flies / Ovary / Up-regulated / CC
Young flies / Ovary / Up-regulated / MF
GO:0031625	GO:0031625	ubiquitin protein ligase binding	1992-06-01	65/12546	0.0923077	12.588	8.05033	7.69e-06	0.00132283	0.00011909	326237/31564/40923/37534/40922/40921	6
GO:0044389	GO:0044389	ubiquitin-like protein ligase binding	1992-06-01	67/12546	0.0895522	12.2122	7.90885	9.19e-06	0.00132283	0.00011909	326237/31564/40923/37534/40922/40921	6
GO:0001883	GO:0001883	purine nucleoside binding	1992-02-01	3/12546	0.666667	90.913	13.3862	0.00015882	0.00914776	0.00082355	40340/326246	2
GO:0047407	GO:0047407	ADP-ribosyl-[dinitrogen reductase] hydrolase activity	1992-02-01	3/12546	0.666667	90.913	13.3862	0.00015882	0.00914776	0.00082355	40340/326246	2
GO:0140293	GO:0140293	ADP-ribosylglutamate hydrolase activity	1992-02-01	3/12546	0.666667	90.913	13.3862	0.00015882	0.00914776	0.00082355	40340/326246	2
GO:0016799	GO:0016799	hydrolase activity, hydrolyzing N-glycosyl compounds	1992-03-01	16/12546	0.1875	25.5693	8.45185	0.00019942	0.00957231	0.00086177	32326/40340/326246	3
GO:0019899	GO:0019899	enzyme binding	1992-11-01	441/12546	0.0249433	3.40151	4.41261	0.00036935	0.015196	0.00136806	326237/31564/40923/318098/37534/40922/37524/2768674/59216/31497/40921	11
GO:0001882	GO:0001882	nucleoside binding	1992-02-01	6/12546	0.333333	45.4565	9.36132	0.00078275	0.0281789	0.00253688	40340/326246	2
GO:0005506	GO:0005506	iron ion binding	1992-06-01	157/12546	0.0382166	5.21158	4.56406	0.00102616	0.0328372	0.00295625	45556/32857/50001/41605/36664/36663	6
GO:0070182	GO:0070182	DNA polymerase binding	1992-02-01	8/12546	0.25	34.0924	8.047	0.00144722	0.0416799	0.00375234	2768674/31497	2
Young flies / Ovary / Down-regulated / BP
Young flies / Ovary / Down-regulated / CC
Young flies / Ovary / Down-regulated / MF
Middle-aged flies / Head / Up-regulated / BP
GO:0006520	GO:0006520	amino acid metabolic process	24/444	163/12678	0.147239	4.20428	7.84376	2.33e-09	4.19e-06	4.19e-06	36536/40929/31351/42106/45783/35152/2768965/40443/37139/41605/41117/41561/41279/41595/32026/31904/45577/42834/41596/3771738/39276/38871/42783/37551	24
GO:0170033	GO:0170033	L-amino acid metabolic process	17/444	84/12678	0.202381	5.7788	8.37128	3.89e-09	4.19e-06	4.19e-06	42106/35152/2768965/40443/37139/41605/41117/41561/41595/32026/45577/41596/3771738/39276/38871/42783/37551	17
GO:1901605	GO:1901605	alpha-amino acid metabolic process	18/444	101/12678	0.178218	5.08884	7.85937	1.14e-08	6.93e-06	6.93e-06	36536/42106/35152/2768965/40443/37139/41605/41117/41561/41595/32026/45577/41596/3771738/39276/38871/42783/37551	18
GO:0019752	GO:0019752	carboxylic acid metabolic process	35/444	345/12678	0.101449	2.89679	6.80471	1.5e-08	6.93e-06	6.93e-06	34316/43332/36536/42106/35152/32789/2768965/38864/40443/32592/37139/42655/40787/41605/41117/42505/32880/46068/42589/42708/34822/41561/41595/40241/32026/45577/38355/41596/3771738/39276/38871/45880/42783/41480/37551	35
GO:0043436	GO:0043436	oxoacid metabolic process	35/444	346/12678	0.101156	2.88842	6.78476	1.61e-08	6.93e-06	6.93e-06	34316/43332/36536/42106/35152/32789/2768965/38864/40443/32592/37139/42655/40787/41605/41117/42505/32880/46068/42589/42708/34822/41561/41595/40241/32026/45577/38355/41596/3771738/39276/38871/45880/42783/41480/37551	35
GO:0006082	GO:0006082	organic acid metabolic process	35/444	349/12678	0.100287	2.86359	6.72534	2.01e-08	7.19e-06	7.19e-06	34316/43332/36536/42106/35152/32789/2768965/38864/40443/32592/37139/42655/40787/41605/41117/42505/32880/46068/42589/42708/34822/41561/41595/40241/32026/45577/38355/41596/3771738/39276/38871/45880/42783/41480/37551	35
GO:0006575	GO:0006575	modified amino acid metabolic process	16/444	83/12678	0.192771	5.5044	7.84318	2.34e-08	7.19e-06	7.19e-06	47895/53581/246581/35152/32399/37106/36481/40787/32212/41561/41279/48338/42421/48339/39276/37699	16
GO:0170039	GO:0170039	proteinogenic amino acid metabolic process	16/444	87/12678	0.183908	5.25132	7.57999	4.71e-08	1.27e-05	1.27e-05	42106/35152/2768965/40443/37139/41605/41117/41595/32026/45577/41596/3771738/39276/38871/42783/37551	16
GO:0009617	GO:0009617	response to bacterium	31/444	319/12678	0.0971787	2.77485	6.11617	2.69e-07	6.44e-05	6.44e-05	32339/31460/35862/33638/42474/3771992/44121/32648/34044/36891/50126/42594/32099/36636/43474/117462/33764/37101/37099/35049/2768679/37100/38100/246456/38153/117460/43649/31789/53543/42788/317900	31
GO:0044282	GO:0044282	small molecule catabolic process	22/444	185/12678	0.118919	3.39562	6.25296	5.26e-07	9.95e-05	9.95e-05	34316/43332/36536/32327/32326/41679/38864/32592/37139/40787/41117/33510/32880/32026/45577/38355/41311/38871/45880/42783/41480/37551	22
GO:0016054	GO:0016054	organic acid catabolic process	17/444	116/12678	0.146552	4.18465	6.56412	5.55e-07	9.95e-05	9.95e-05	34316/43332/36536/38864/32592/37139/40787/41117/32880/32026/45577/38355/38871/45880/42783/41480/37551	17
GO:0046395	GO:0046395	carboxylic acid catabolic process	17/444	116/12678	0.146552	4.18465	6.56412	5.55e-07	9.95e-05	9.95e-05	34316/43332/36536/38864/32592/37139/40787/41117/32880/32026/45577/38355/38871/45880/42783/41480/37551	17
GO:0008652	GO:0008652	amino acid biosynthetic process	10/444	43/12678	0.232558	6.64048	7.05794	1.7e-06	0.000281976	0.000281976	42106/35152/2768965/40443/41561/41279/3771738/39276/38871/42783	10
GO:0042398	GO:0042398	modified amino acid biosynthetic process	7/444	20/12678	0.35	9.99392	7.66826	3.22e-06	0.0004943	0.0004943	53581/32399/36481/32212/41561/42421/37699	7
GO:0009620	GO:0009620	response to fungus	11/444	58/12678	0.189655	5.41542	6.42055	4.42e-06	0.000634101	0.000634101	32831/32648/50126/39020/41829/32821/317954/37100/40137/45908/43494	11
GO:1901607	GO:1901607	alpha-amino acid biosynthetic process	9/444	38/12678	0.236842	6.7628	6.77747	4.82e-06	0.000648455	0.000648455	42106/35152/2768965/40443/41561/3771738/39276/38871/42783	9
GO:0072329	GO:0072329	monocarboxylic acid catabolic process	11/444	60/12678	0.183333	5.23491	6.26383	6.25e-06	0.000790595	0.000790595	34316/43332/36536/38864/32592/40787/32880/45577/38355/45880/41480	11
GO:0035999	GO:0035999	tetrahydrofolate interconversion	4/444	5/12678	0.8	22.8432	9.30632	7.22e-06	0.000862894	0.000862894	47895/41279/39276/37699	4
GO:0170038	GO:0170038	proteinogenic amino acid biosynthetic process	8/444	33/12678	0.242424	6.92219	6.48927	1.36e-05	0.00154449	0.00154449	42106/35152/2768965/40443/3771738/39276/38871/42783	8
GO:0042430	GO:0042430	indole-containing compound metabolic process	5/444	11/12678	0.454545	12.9791	7.57181	2e-05	0.00215015	0.00215015	41605/41595/32026/41596/38871	5
GO:0010046	GO:0010046	response to mycotoxin	4/444	6/12678	0.666667	19.036	8.41801	2.11e-05	0.00215731	0.00215731	50206/37101/37099/37100	4
GO:0016042	GO:0016042	lipid catabolic process	16/444	139/12678	0.115108	3.2868	5.16439	2.83e-05	0.00276845	0.00276845	34316/43332/36536/32339/33942/38864/40787/36780/38728/42810/32436/39611/34450/38355/41480/40072	16
GO:0006730	GO:0006730	one-carbon metabolic process	5/444	12/12678	0.416667	11.8975	7.19472	3.33e-05	0.00298339	0.00298339	47895/41561/41279/39276/37699	5
GO:0006760	GO:0006760	folic acid-containing compound metabolic process	5/444	12/12678	0.416667	11.8975	7.19472	3.33e-05	0.00298339	0.00298339	47895/32212/41279/39276/37699	5
GO:0006790	GO:0006790	sulfur compound metabolic process	17/444	158/12678	0.107595	3.07227	4.99331	3.86e-05	0.0033216	0.0033216	53581/246581/35152/32789/31522/37106/36029/37139/31695/46068/41067/41561/48338/32026/48339/42833/39276	17
GO:0042558	GO:0042558	pteridine-containing compound metabolic process	6/444	20/12678	0.3	8.56622	6.45099	4.55e-05	0.00376595	0.00376595	47895/32212/41279/39276/31782/37699	6
GO:0050830	GO:0050830	defense response to Gram-positive bacterium	9/444	50/12678	0.18	5.13973	5.58734	5.1e-05	0.0040674	0.0040674	32648/32099/36636/33764/37101/37099/35049/246456/317900	9
GO:0170034	GO:0170034	L-amino acid biosynthetic process	7/444	30/12678	0.233333	6.66261	5.91537	6.23e-05	0.00478924	0.00478924	42106/35152/2768965/40443/3771738/39276/38871	7
GO:0006577	GO:0006577	amino-acid betaine metabolic process	4/444	8/12678	0.5	14.277	7.15604	9.29e-05	0.00644737	0.00644737	32399/36481/40787/42421	4
GO:0009437	GO:0009437	carnitine metabolic process	4/444	8/12678	0.5	14.277	7.15604	9.29e-05	0.00644737	0.00644737	32399/36481/40787/42421	4
GO:0046653	GO:0046653	tetrahydrofolate metabolic process	4/444	8/12678	0.5	14.277	7.15604	9.29e-05	0.00644737	0.00644737	47895/41279/39276/37699	4
GO:0009072	GO:0009072	aromatic amino acid metabolic process	6/444	23/12678	0.26087	7.44888	5.89702	0.000108364	0.0072875	0.0072875	41605/41595/32026/45577/41596/38871	6
GO:0016053	GO:0016053	organic acid biosynthetic process	13/444	110/12678	0.118182	3.37457	4.76501	0.000120392	0.00762011	0.00762011	42106/35152/2768965/40443/42655/42708/34822/41561/3771738/39276/38871/45880/42783	13
GO:0046394	GO:0046394	carboxylic acid biosynthetic process	13/444	110/12678	0.118182	3.37457	4.76501	0.000120392	0.00762011	0.00762011	42106/35152/2768965/40443/42655/42708/34822/41561/3771738/39276/38871/45880/42783	13
GO:0006955	GO:0006955	immune response	34/444	493/12678	0.0689655	1.96925	4.18177	0.000127459	0.00783692	0.00783692	35862/32831/3771992/50286/32648/34044/44038/41777/50126/36235/39020/42594/32099/39173/260645/36636/41829/33994/37099/37100/34838/3354965/36163/246456/45908/43430/34824/318626/31789/34814/43432/53543/317900/43431	34
GO:0006303	GO:0006303	double-strand break repair via nonhomologous end joining	4/444	9/12678	0.444444	12.6907	6.68353	0.000162554	0.00941445	0.00941445	32322/39094/34930/117419	4
GO:0006578	GO:0006578	amino-acid betaine biosynthetic process	3/444	4/12678	0.75	21.4155	7.77946	0.00016624	0.00941445	0.00941445	32399/36481/42421	3
GO:0045329	GO:0045329	carnitine biosynthetic process	3/444	4/12678	0.75	21.4155	7.77946	0.00016624	0.00941445	0.00941445	32399/36481/42421	3
GO:0030258	GO:0030258	lipid modification	10/444	71/12678	0.140845	4.0217	4.86396	0.000170771	0.00942305	0.00942305	34316/43332/36536/38864/40787/40469/38355/40472/41480/33658	10
GO:0006635	GO:0006635	fatty acid beta-oxidation	7/444	35/12678	0.2	5.71081	5.31643	0.000176907	0.00951762	0.00951762	34316/43332/36536/38864/40787/38355/41480	7
GO:1901658	GO:1901658	glycosyl compound catabolic process	5/444	17/12678	0.294118	8.39825	5.8148	0.000224784	0.0117984	0.0117984	36829/32327/32326/41679/33510	5
GO:0072376	GO:0072376	protein activation cascade	6/444	27/12678	0.222222	6.34535	5.29677	0.000282127	0.0141195	0.0141195	35862/32831/32648/39020/32099/45908	6
GO:0160032	GO:0160032	Toll receptor ligand protein activation cascade	6/444	27/12678	0.222222	6.34535	5.29677	0.000282127	0.0141195	0.0141195	35862/32831/32648/39020/32099/45908	6
GO:0019395	GO:0019395	fatty acid oxidation	7/444	38/12678	0.184211	5.25996	5.01001	0.000303234	0.0148309	0.0148309	34316/43332/36536/38864/40787/38355/41480	7
GO:0034440	GO:0034440	lipid oxidation	7/444	39/12678	0.179487	5.12509	4.91501	0.000358575	0.0171479	0.0171479	34316/43332/36536/38864/40787/38355/41480	7
GO:0042742	GO:0042742	defense response to bacterium	22/444	282/12678	0.0780142	2.22762	3.97158	0.000385631	0.0180408	0.0180408	31460/35862/33638/3771992/32648/34044/36891/42594/32099/36636/33764/37101/37099/35049/38100/246456/38153/43649/31789/53543/42788/317900	22
GO:0170035	GO:0170035	L-amino acid catabolic process	7/444	41/12678	0.170732	4.87508	4.73442	0.000493435	0.022593	0.022593	37139/41117/32026/45577/38871/42783/37551	7
GO:0044283	GO:0044283	small molecule biosynthetic process	19/444	232/12678	0.0818966	2.33848	3.91973	0.000525069	0.0235406	0.0235406	42106/35152/2768965/41679/40443/42655/31765/42708/34822/41561/326219/318753/38355/3771738/39276/38871/45880/42783/31782	19
GO:0070328	GO:0070328	triglyceride homeostasis	6/444	31/12678	0.193548	5.52659	4.807	0.000623255	0.0273723	0.0273723	33942/34822/41561/39611/41713/38355	6
GO:0009636	GO:0009636	response to toxic substance	10/444	84/12678	0.119048	3.39929	4.20297	0.000681427	0.0293286	0.0293286	33127/35513/50206/42294/37101/37099/37100/43056/41311/41975	10
GO:0009116	GO:0009116	nucleoside metabolic process	6/444	32/12678	0.1875	5.35389	4.69776	0.000744706	0.0297692	0.0297692	32327/32326/41679/33510/41561/38315	6
GO:0055090	GO:0055090	acylglycerol homeostasis	6/444	32/12678	0.1875	5.35389	4.69776	0.000744706	0.0297692	0.0297692	33942/34822/41561/39611/41713/38355	6
GO:0170040	GO:0170040	proteinogenic amino acid catabolic process	7/444	44/12678	0.159091	4.54269	4.4844	0.000768385	0.0297692	0.0297692	37139/41117/32026/45577/38871/42783/37551	7
GO:0006213	GO:0006213	pyrimidine nucleoside metabolic process	3/444	6/12678	0.5	14.277	6.19683	0.000788497	0.0297692	0.0297692	32327/32326/33510	3
GO:0042435	GO:0042435	indole-containing compound biosynthetic process	3/444	6/12678	0.5	14.277	6.19683	0.000788497	0.0297692	0.0297692	41595/41596/38871	3
GO:0042816	GO:0042816	vitamin B6 metabolic process	3/444	6/12678	0.5	14.277	6.19683	0.000788497	0.0297692	0.0297692	41894/31765/318753	3
GO:0046135	GO:0046135	pyrimidine nucleoside catabolic process	3/444	6/12678	0.5	14.277	6.19683	0.000788497	0.0297692	0.0297692	32327/32326/33510	3
GO:0009164	GO:0009164	nucleoside catabolic process	4/444	13/12678	0.307692	8.78586	5.35046	0.000824848	0.030086	0.030086	32327/32326/41679/33510	4
GO:0034656	GO:0034656	nucleobase-containing small molecule catabolic process	4/444	13/12678	0.307692	8.78586	5.35046	0.000824848	0.030086	0.030086	32327/32326/41679/33510	4
GO:0006570	GO:0006570	tyrosine metabolic process	4/444	14/12678	0.285714	8.1583	5.1051	0.00112305	0.04028	0.04028	41595/45577/41596/38871	4
GO:0006631	GO:0006631	fatty acid metabolic process	13/444	139/12678	0.0935252	2.67052	3.77263	0.00118207	0.0417018	0.0417018	34316/43332/36536/32789/38864/32592/42655/40787/46068/42708/34822/38355/41480	13
Middle-aged flies / Head / Up-regulated / CC
GO:0005811	GO:0005811	lipid droplet	8/430	26/12976	0.307692	9.28515	7.82866	1.26e-06	0.000414218	0.000414218	42718/40623/46068/42810/32436/39611/37164/34450	8
Middle-aged flies / Head / Up-regulated / MF
GO:0005506	GO:0005506	iron ion binding	21/442	157/12546	0.133758	3.79667	6.73837	1.43e-07	0.000101955	5.58e-05	33749/33127/41272/49847/41894/37594/3772405/37139/41605/32821/42294/36663/45556/37941/40161/38311/42421/42682/40037/41759/38871	21
GO:0004867	GO:0004867	serine-type endopeptidase inhibitor activity	13/442	69/12546	0.188406	5.34783	6.92028	6.91e-07	0.000204512	0.000111912	3772691/42259/5740130/33590/42763/33591/41829/12798550/45908/14462750/33589/33594/261616	13
GO:0061134	GO:0061134	peptidase regulator activity	16/442	106/12546	0.150943	4.28447	6.48918	8.59e-07	0.000204512	0.000111912	3772691/34044/42259/5740130/33590/42763/33591/41829/41067/12798550/3354965/45908/14462750/33589/33594/261616	16
GO:0004866	GO:0004866	endopeptidase inhibitor activity	14/442	85/12546	0.164706	4.67511	6.49659	1.42e-06	0.000254224	0.000139115	3772691/34044/42259/5740130/33590/42763/33591/41829/12798550/45908/14462750/33589/33594/261616	14
GO:0030414	GO:0030414	peptidase inhibitor activity	14/442	88/12546	0.159091	4.51573	6.32434	2.19e-06	0.000312614	0.000171067	3772691/34044/42259/5740130/33590/42763/33591/41829/12798550/45908/14462750/33589/33594/261616	14
GO:0061135	GO:0061135	endopeptidase regulator activity	14/442	91/12546	0.153846	4.36686	6.15966	3.3e-06	0.000392861	0.00021498	3772691/34044/42259/5740130/33590/42763/33591/41829/12798550/45908/14462750/33589/33594/261616	14
GO:0004497	GO:0004497	monooxygenase activity	15/442	111/12546	0.135135	3.83576	5.73443	7.72e-06	0.000787216	0.000430777	33749/33127/41272/49847/37594/42294/36663/45556/37941/40161/38311/42682/40037/41759/38871	15
GO:0004857	GO:0004857	enzyme inhibitor activity	16/442	131/12546	0.122137	3.46682	5.42353	1.44e-05	0.00113153	0.000619191	3772691/34044/42259/5740130/33590/42763/246652/33591/41829/43999/12798550/45908/14462750/33589/33594/261616	16
GO:0020037	GO:0020037	heme binding	16/442	131/12546	0.122137	3.46682	5.42353	1.44e-05	0.00113153	0.000619191	33749/33127/41272/49847/37594/42294/36663/43827/45556/37941/32026/40161/38311/42682/40037/41759	16
GO:0046906	GO:0046906	tetrapyrrole binding	16/442	132/12546	0.121212	3.44056	5.38645	1.58e-05	0.00113153	0.000619191	33749/33127/41272/49847/37594/42294/36663/43827/45556/37941/32026/40161/38311/42682/40037/41759	16
GO:0016646	GO:0016646	oxidoreductase activity, acting on the CH-NH group of donors, NAD or NADP as acceptor	5/442	11/12546	0.454545	12.9021	7.5464	2.06e-05	0.00133471	0.000730374	47895/42106/41279/32676/39276	5
GO:0016798	GO:0016798	hydrolase activity, acting on glycosyl bonds	13/442	98/12546	0.132653	3.76531	5.25156	3.79e-05	0.00225709	0.00123511	31460/36829/32327/32326/36891/39872/31383/31958/34607/36932/34437/47764/32726	13
GO:0016705	GO:0016705	oxidoreductase activity, acting on paired donors, with incorporation or reduction of molecular oxygen	18/442	177/12546	0.101695	2.88657	4.8303	5.28e-05	0.00289757	0.0015856	33749/33127/32399/41272/49847/37594/36481/42294/36663/45556/37941/40161/38311/42421/42682/40037/41759/38871	18
GO:0140678	GO:0140678	molecular function inhibitor activity	16/442	152/12546	0.105263	2.98785	4.71175	9.05e-05	0.00461348	0.00252457	3772691/34044/42259/5740130/33590/42763/246652/33591/41829/43999/12798550/45908/14462750/33589/33594/261616	16
GO:0016822	GO:0016822	hydrolase activity, acting on carbon-carbon bonds	3/442	4/12546	0.75	21.2885	7.75493	0.000169203	0.00710654	0.00388881	42505/42589/45577	3
GO:0016823	GO:0016823	hydrolase activity, acting on carbon-carbon bonds, in ketonic substances	3/442	4/12546	0.75	21.2885	7.75493	0.000169203	0.00710654	0.00388881	42505/42589/45577	3
GO:0019238	GO:0019238	cyclohydrolase activity	3/442	4/12546	0.75	21.2885	7.75493	0.000169203	0.00710654	0.00388881	47895/42973/41279	3
GO:0016863	GO:0016863	intramolecular oxidoreductase activity, transposing C=C bonds	4/442	11/12546	0.363636	10.3217	5.91031	0.000411752	0.0163328	0.00893758	34316/41595/38100/41596	4
GO:0008374	GO:0008374	O-acyltransferase activity	6/442	29/12546	0.206897	5.87268	5.01994	0.000440294	0.0165458	0.00905411	35718/39820/43332/43350/40787/38355	6
GO:0016874	GO:0016874	ligase activity	14/442	149/12546	0.0939597	2.66701	3.91161	0.000783838	0.0272781	0.014927	40929/53581/45783/2768965/32322/32228/46068/32212/34822/41067/41279/31904/42834/37699	14
GO:0016406	GO:0016406	carnitine O-acyltransferase activity	3/442	6/12546	0.5	14.1923	6.17632	0.000802297	0.0272781	0.014927	43332/40787/38355	3
GO:0016645	GO:0016645	oxidoreductase activity, acting on the CH-NH group of donors	5/442	22/12546	0.227273	6.45105	4.88992	0.000850087	0.0275892	0.0150972	47895/42106/41279/32676/39276	5
GO:0016810	GO:0016810	hydrolase activity, acting on carbon-nitrogen (but not peptide) bonds	10/442	87/12546	0.114943	3.2626	4.04676	0.000940835	0.0292068	0.0159824	47895/31351/35862/34897/33471/42973/41679/246393/41279/40150	10
GO:0003875	GO:0003875	ADP-ribosylarginine hydrolase activity	2/442	2/12546	1	28.3846	7.40092	0.00123847	0.0327506	0.0179216	31383/31958	2
GO:0004167	GO:0004167	dopachrome isomerase activity	2/442	2/12546	1	28.3846	7.40092	0.00123847	0.0327506	0.0179216	41595/41596	2
GO:0004477	GO:0004477	methenyltetrahydrofolate cyclohydrolase activity	2/442	2/12546	1	28.3846	7.40092	0.00123847	0.0327506	0.0179216	47895/41279	2
GO:0004488	GO:0004488	methylenetetrahydrofolate dehydrogenase (NADP+) activity	2/442	2/12546	1	28.3846	7.40092	0.00123847	0.0327506	0.0179216	47895/41279	2
Middle-aged flies / Head / Down-regulated / BP
GO:0007600	GO:0007600	sensory perception	32/304	395/12678	0.0810127	3.37855	7.52745	1.56e-09	2.76e-06	2.16e-06	35414/37629/37271/43488/170882/2768715/33038/42261/35334/41715/34604/39861/40157/36212/40526/42398/41642/31867/2768728/40737/2768717/34031/37605/34615/32428/39887/8673994/43341/35980/41889/36003/37724	32
GO:0050953	GO:0050953	sensory perception of light stimulus	9/304	25/12678	0.36	15.0134	10.9928	3.4e-09	3.02e-06	2.36e-06	37629/42261/35334/34604/42398/34615/39887/41889/36003	9
GO:0007601	GO:0007601	visual perception	8/304	21/12678	0.380952	15.8872	10.7016	1.55e-08	9.16e-06	7.17e-06	42261/35334/34604/42398/34615/39887/41889/36003	8
GO:0007608	GO:0007608	sensory perception of smell	14/304	130/12678	0.107692	4.49119	6.27117	2.77e-06	0.00122893	0.000962791	37271/43488/170882/33038/41715/40157/36212/31867/2768728/40737/34031/32428/43341/35980	14
GO:0007186	GO:0007186	G protein-coupled receptor signaling pathway	19/304	245/12678	0.077551	3.23418	5.53483	7.03e-06	0.00249542	0.00195501	37629/42261/5740629/59235/38242/246420/39861/39127/42398/39835/40148/34615/39733/40575/39887/39694/42947/40754/41889	19
GO:0007606	GO:0007606	sensory perception of chemical stimulus	20/304	283/12678	0.0706714	2.94728	5.19263	1.6e-05	0.00397369	0.00311315	37271/43488/170882/2768715/33038/41715/39861/40157/36212/41642/31867/2768728/40737/2768717/34031/37605/32428/8673994/43341/35980	20
GO:0071482	GO:0071482	cellular response to light stimulus	8/304	48/12678	0.166667	6.95066	6.47402	1.63e-05	0.00397369	0.00311315	37629/42398/43806/40148/31791/34615/39887/41889	8
GO:0051606	GO:0051606	detection of stimulus	19/304	263/12678	0.0722433	3.01283	5.17014	1.92e-05	0.00397369	0.00311315	37629/2768715/42261/35334/41715/40157/36212/42398/31867/2768728/40148/2768717/34615/39887/8673994/43341/35980/41889/36003	19
GO:0009583	GO:0009583	detection of light stimulus	9/304	64/12678	0.140625	5.86462	6.11508	2.01e-05	0.00397369	0.00311315	37629/42261/35334/42398/40148/34615/39887/41889/36003	9
GO:0009416	GO:0009416	response to light stimulus	14/304	159/12678	0.0880503	3.67205	5.31432	2.85e-05	0.0050652	0.00396828	33635/37629/42261/35334/33916/42398/43806/40148/35322/31791/34615/39887/41889/36003	14
GO:0007602	GO:0007602	phototransduction	8/304	59/12678	0.135593	5.65477	5.61697	7.63e-05	0.0123253	0.00965609	37629/42261/42398/40148/34615/39887/41889/36003	8
GO:0071478	GO:0071478	cellular response to radiation	8/304	68/12678	0.117647	4.90635	5.06241	0.000211175	0.0312539	0.0244856	37629/42398/43806/40148/31791/34615/39887/41889	8
GO:0009581	GO:0009581	detection of external stimulus	9/304	88/12678	0.102273	4.26518	4.81754	0.000252768	0.0320393	0.0251009	37629/42261/35334/42398/40148/34615/39887/41889/36003	9
GO:0009582	GO:0009582	detection of abiotic stimulus	9/304	88/12678	0.102273	4.26518	4.81754	0.000252768	0.0320393	0.0251009	37629/42261/35334/42398/40148/34615/39887/41889/36003	9
GO:0009314	GO:0009314	response to radiation	14/304	196/12678	0.0714286	2.97885	4.37612	0.000270602	0.0320393	0.0251009	33635/37629/42261/35334/33916/42398/43806/40148/35322/31791/34615/39887/41889/36003	14
GO:0042335	GO:0042335	cuticle development	16/304	249/12678	0.064257	2.67977	4.19587	0.000336332	0.0373329	0.0292481	38239/32203/44835/36351/30980/34812/34811/3772232/37415/31717/40535/36950/38940/39816/38370/36353	16
Middle-aged flies / Head / Down-regulated / CC
GO:0016028	GO:0016028	rhabdomere	8/305	43/12976	0.186047	7.91521	7.04674	6.02e-06	0.00165042	0.00083961	37629/246493/40148/31791/34615/43690/41889/36003	8
GO:0031012	GO:0031012	extracellular matrix	17/305	259/12976	0.0656371	2.79248	4.52075	0.000135446	0.0185561	0.00943991	38239/37167/32203/33941/43196/34604/318998/36351/34812/34811/39896/34639/40535/36950/38940/39816/36353	17
GO:0030312	GO:0030312	external encapsulating structure	18/305	323/12976	0.0557276	2.37089	3.87083	0.000639722	0.0451869	0.0229876	38239/37167/32203/33941/43196/37537/34604/318998/36351/34812/34811/39896/34639/40535/36950/38940/39816/36353	18
GO:0035996	GO:0035996	rhabdomere microvillus	3/305	8/12976	0.375	15.9541	6.56397	0.000659662	0.0451869	0.0229876	246493/43690/36003	3
Middle-aged flies / Head / Down-regulated / MF
GO:0009881	GO:0009881	photoreceptor activity	6/307	12/12546	0.5	20.4332	10.6665	1.67e-07	4.55e-05	9.42e-06	37629/42261/42398/34615/39887/41889	6
GO:0008020	GO:0008020	G protein-coupled photoreceptor activity	5/307	7/12546	0.714286	29.1903	11.8154	1.71e-07	4.55e-05	9.42e-06	42261/42398/34615/39887/41889	5
GO:0005549	GO:0005549	odorant binding	12/307	110/12546	0.109091	4.45816	5.76942	1.53e-05	0.00271632	0.000562214	37271/43488/170882/33038/41715/36212/2768728/40737/34031/37605/43341/35980	12
GO:0005212	GO:0005212	structural constituent of eye lens	3/307	4/12546	0.75	30.6498	9.39292	5.7e-05	0.00756615	0.00156601	53564/34604/39816	3
GO:0005214	GO:0005214	structural constituent of chitin-based cuticle	13/307	154/12546	0.0844156	3.44977	4.84446	0.00010405	0.00983457	0.00203552	38239/32203/44835/38544/36351/34812/34811/39896/40535/36950/38940/39816/36353	13
GO:0042302	GO:0042302	structural constituent of cuticle	13/307	155/12546	0.083871	3.42751	4.81621	0.000111125	0.00983457	0.00203552	38239/32203/44835/38544/36351/34812/34811/39896/40535/36950/38940/39816/36353	13
